# STcompare: comparative spatial transcriptomics data analysis of structurally matched tissues to characterize differentially spatially patterned genes

**DOI:** 10.1101/2025.11.21.689847

**Authors:** Kalen Clifton, Vivien Jiang, Rafael dos Santos Peixoto, Srujan Singh, Ryo Matsuura, Hamid Rabb, Jean Fan

## Abstract

**Motivation:** Comparative analysis of spatial transcriptomics (ST) data is needed to identify genes that spatially change in their expression patterns between conditions, such as in diseased versus healthy tissues. Existing methods generally fail to distinguish changes in spatial patterning by focusing only on changes in gene expression magnitude for methods adapted from non-spatial data or on changes in significance of spatial variability for methods focusing on spatially-resolved data.

**Results:** To address these limitations, we develop STcompare, a statistical framework for comparative analysis of ST data by testing for differences in spatial correlation and spatial fold-change across structurally matched locations. Using simulated data, we demonstrate how STcompare provides distinct insights from bulk differential gene expression analysis and spatially variable gene expression analysis as well as other spatial comparison methods. STcompare further robustly controls for false positives even in the presence of spatial autocorrelation common in ST data. We apply STcompare to real ST data of biological replicates of mouse brains to confirm high spatial correspondence of gene expression patterns across samples. We apply STcompare to identify genes that spatially change in mouse kidneys with acute kidney injury compared to a healthy control, revealing tissue compartment-specific molecular dysregulation. Overall, the application of this spatially-aware comparative analysis will enable the discovery of differential spatially patterned genes across various physiological and technological axes of interest.

**Availability and Implementation:** STcompare is implemented as an open-source R package at https://github.com/JEFworks-Lab/STcompare with additional documentation and tutorials available at https://jef.works/STcompare/.
