## Supplementary Table 1 for "STcompare: comparative spatial transcriptomics data analysis of structurally matched tissues to characterize differentially spatially patterned genes"

	correlationCoef	pValueNaive	pValueEmpirical	pValuePermuteX	pValuePermuteY	percentSimilarity	percentDissimilarityX	percentDissimilarityY	numPixelInThresh	numPixelOutThresh	t1	t2
Acadl	-0.248049373748678	9.59299166672982e-06	0.011802538787024	0.00723875432525952	0.011802538787024	0.813504823151125	0.0385852090032154	0.147909967845659	311	0	172.212631193975	194.109045895393
Mpc2	-0.415112672129617	2.19707525527556e-14	0	0	0	0.453376205787781	0.546623794212219	0	311	0	914.103080837314	377.818578769071
Nop10	-0.391361559535256	7.9731264993855e-13	0.0118287560581583	0.0118287560581583	0.00479083969465649	0.688102893890675	0.00321543408360129	0.308681672025723	311	0	215.682570379997	333.694222617362
Nceh1	-0.388289533116894	1.24286719952018e-12	0	0	0	0.479099678456592	0.466237942122186	0.0546623794212219	311	0	68.6944716709563	22.0327985028051
Gstm1	-0.352548915130776	1.5655342114253e-10	0	0	0	0.451612903225806	0.254838709677419	0.293548387096774	310	1	176.3283383095	206.67473742858
Crot	-0.34236020217978	5.58607776377976e-10	0.0039696394686907	0.0039696394686907	0	0.401294498381877	0.585760517799353	0.0129449838187702	309	2	105.391216785797	29.5910461910285
Cox6a1	-0.305613845357905	3.79787230848439e-08	0.0391760299625468	0.0294233473980309	0.0391760299625468	0.929260450160772	0.0578778135048231	0.0128617363344051	311	0	1510.6012530618	1012.4558988683
Bri3	-0.423982091076879	5.33232079211644e-15	0.00723875432525952	0.00723875432525952	0	0.842443729903537	0.141479099678457	0.0160771704180064	311	0	289.720157962962	181.50373910142
Vamp8	-0.302871905090101	5.08846006894642e-08	0.00208366533864542	0.00208366533864542	0	0.884244372990354	0.106109324758842	0.00964630225080386	311	0	253.461034920303	219.534642397633
Slc6a13	-0.282880503305332	3.92528995870447e-07	0.00208366533864542	0.00208366533864542	0	0.328990228013029	0.618892508143323	0.0521172638436482	307	4	23.9296803241377	0
Ech1	-0.469009680988923	2.05021042876225e-18	0	0	0	0.688102893890675	0.241157556270096	0.0707395498392283	311	0	371.538855146845	207.69403997197
Atp5l	-0.284515912583342	3.34061862195406e-07	0.0176202143950995	0.0176202143950995	0.011802538787024	0.9	0.1	0	310	1	1370.500108289	845.067241102727
Psap	-0.265441657004955	2.05738252155019e-06	0.0271296829971182	0.0271296829971182	0.00174333333333333	0.802588996763754	0.0970873786407767	0.100323624595469	309	2	860.548150273056	551.621130147294
Ndufa12	-0.365544710481393	2.88911419140123e-11	0.00571584699453552	0.00571584699453552	0.00174333333333333	0.916398713826367	0.0610932475884244	0.022508038585209	311	0	373.285618877172	365.445629080519
Odc1	-0.316457522935261	1.15922879924444e-08	0.0131480446927374	0	0.0131480446927374	0.41747572815534	0.566343042071197	0.0161812297734628	309	2	175.709672443742	158.335847740528
Hist1h1c	-0.433826025109217	1.05421160771713e-15	0	0	0	0.469453376205788	0.32475884244373	0.205787781350482	311	0	26.5004416245878	31.8621065365864
Ndufs6	-0.427613733407062	2.95028231487884e-15	0	0	0	0.852090032154341	0.141479099678457	0.00643086816720257	311	0	510.942989900548	339.231692039176
Gm15217	-0.256634324998606	4.54895213858668e-06	0.0133460925039872	0.0133460925039872	0	0.392857142857143	0.402597402597403	0.204545454545455	308	3	10.9887363659092	0
Csad	-0.281221379918205	4.61823832869269e-07	0.00723875432525952	0.00723875432525952	0	0.224755700325733	0.758957654723127	0.0162866449511401	307	4	45.3540292305233	0
Ndufb4	-0.388104956133569	1.2762765037008e-12	0.0294233473980309	0.0294233473980309	0	0.742765273311897	0.257234726688103	0	311	0	642.962534847505	333.899547846833
Cbr1	-0.321653415208394	6.45366877991499e-09	0.0219221556886228	0.0219221556886228	0.01046	0.202572347266881	0.0321543408360129	0.765273311897106	311	0	7.77347740396288	50.6944200523299
Cox8a	-0.340989841085278	6.60542980476419e-10	0.0196300268096515	0.0148251968503937	0.0196300268096515	0.787781350482315	0.212218649517685	0	311	0	2494.5189839633	1506.96326643384
Pank1	-0.338964628313359	8.44953922926703e-10	0.00571584699453552	0.00571584699453552	0	0.339805825242718	0.653721682847896	0.00647249190938511	309	2	115.19410835308	17.3406425243358
Cox7b	-0.280882859666548	4.77337902917566e-07	0.0258084179970972	0.0258084179970972	0.0249047619047619	0.790996784565916	0.205787781350482	0.00321543408360129	311	0	816.526227090716	521.462390511582
